# STREAMING-tag system reveals spatiotemporal relationships between transcriptional regulatory factors and transcriptional activity

**DOI:** 10.1101/2022.01.06.472721

**Authors:** Hiroaki Ohishi, Seiru Shimada, Satoshi Uchino, Jieru Li, Yuko Sato, Manabu Shintani, Hitoshi Owada, Yasuyuki Ohkawa, Alexandros Pertsinidis, Takashi Yamamoto, Hiroshi Kimura, Hiroshi Ochiai

**Affiliations:** Graduate School of Integrated Sciences for Life, Hiroshima University, Higashi-Hiroshima, 739-0046, Japan; School of Life Science and Technology, Tokyo Institute of Technology, Yokohama, 226-8501, Japan; Structural Biology Program, Memorial Sloan Kettering Cancer Center, New York, NY, 10065, USA; Cell Biology Center, Institute of Innovative Research, Tokyo Institute of Technology, Yokohama, 226-8503, Japan; Division of Transcriptomics, Medical Institute of Bioregulation, Kyushu University, Fukuoka, 812-8582, Japan

**Author notes:** Correspondence,; Corresponding authors’ twitter handles: @Cell_Tokyo_Tech, @Hiro_Ochiai_En.

**Keywords:** Transcription, RPB1, BRD4, Mediator, mRNA, RNA polymerase II, live imaging, mintbody, TSS

## Abstract

Transcription is a dynamic process that stochastically switches between the ON and OFF states. To detect the dynamic relationship among protein clusters of RNA polymerase II (RNAPII) and coactivators, gene loci, and transcriptional activity, we inserted an MS2 repeat, a TetO repeat, and inteins with a selection marker just downstream of the transcription start site (TSS). By optimizing the individual elements, we have developed the Spliced TetO REpeAt, MS2 repeat, and INtein sandwiched reporter Gene tag (STREAMING-tag) system. Clusters of RNAPII and BRD4 were observed proximally to the TSS of *Nanog* when the gene was transcribed in mouse embryonic stem cells. In contrast, clusters of MED19 and MED22 Mediator subunits were constitutively located near the TSS. Thus, the STREAMING-tag system revealed the spatiotemporal relationships between transcriptional activity and protein clusters near the gene. This powerful tool is useful for quantitatively understanding dynamic transcriptional regulation in living cells.
