## Supplementary Table S1 for "STREAMING-tag system reveals spatiotemporal relationships between transcriptional regulatory factors and transcriptional activity"

### Sheet: Table_S1
Cell ID	Comment	Parental cell line	Transfected plasmids	Addgene ID
Pint-I	Polyclonal cells transfected with the plasmid shown at right and surviving G418 treatment	B6J	pCAG-hyPBase	-
			pLR5-CAG-H2B-PchIntN-3xFLAG-NeoR-GS4-PchIntC-mNG	-
Pint-II	Polyclonal cells transfected with the plasmid shown at right and surviving G418 treatment	B6J	pCAG-hyPBase	-
			pLR5-CAG-H2B-PchIntN-3xFLAG-NewNeoR-GS4-PchIntC-mNG	-
Cint-I	Polyclonal cells transfected with the plasmid shown at right and surviving G418 treatment	B6J	pCAG-hyPBase	-
			pLR5-CAG-H2B-IntN-3xFLAG-NeoR-GS4-IntC-mNG	-
Cint-II	Polyclonal cells transfected with the plasmid shown at right and surviving G418 treatment	B6J	pCAG-hyPBase	-
			pLR5-CAG-H2B-IntN-3xFLAG-newNeoR-GS4-IntC-mNG	-
Nanog monoallelic KI (NSt)	Nanog STREAMING-tag KI, monoallelic	B6J	pTV-Nanog_2-5prime-1000-24MS96T-3F_NeoR	174882
			eSpCas9-EF-5Nanog_2	174871
			pKLV-PGKpuro2ABFP	122372
Nanog biallelic KI (bNSt)	Nanog STREAMING-tag KI, biallelic	B6J	pTV-Nanog_2-5prime-1000-24MS96T-3F_NeoR	174882
			eSpCas9-EF-5Nanog_2	174871
			pKLV-PGKpuro2ABFP	122372
NSt-MT(WT)	Polyclonal cells transfected with the plasmid shown at right and FACS-sorted	NSt	pCAG-hyPBase	-
			pLR5-CAG-TetR-3xmNG	-
			pLR5-CAG-hMCP-mScarlet-I-NLS	174878
NSt-MT(H44F)	Polyclonal cells transfected with the plasmid shown at right and FACS-sorted	NSt	pCAG-hyPBase	-
			pLR5-CAG-TetR_H44F-3xmNG	-
			pLR5-CAG-hMCP-mScarlet-I-NLS	174878
NSt-MT(W43G)	Polyclonal cells transfected with the plasmid shown at right and FACS-sorted	NSt	pCAG-hyPBase	-
			pLR5-CAG-TetR_W43G-3xmNG	-
			pLR5-CAG-hMCP-mScarlet-I-NLS	174878
NSt-MT(T27Q)	Polyclonal cells transfected with the plasmid shown at right and FACS-sorted	NSt	pCAG-hyPBase	-
			pLR5-CAG-TetR_T27Q-3xmNG	-
			pLR5-CAG-hMCP-mScarlet-I-NLS	174878
NSt-MT(Y42M)	Polyclonal cells transfected with the plasmid shown at right and FACS-sorted	NSt	pCAG-hyPBase	-
			pLR5-CAG-TetR_Y42M-3xmNG	-
			pLR5-CAG-hMCP-mScarlet-I-NLS	174878
NSt-MT(W43F)	Polyclonal cells transfected with the plasmid shown at right and FACS-sorted	NSt	pCAG-hyPBase	-
			pLR5-CAG-TetR_W43F-3xmNG	-
			pLR5-CAG-hMCP-mScarlet-I-NLS	174878
NMP-R cell	ROLEX compartible cell (Ochiai et al., NAR, 2015)
Pou5f1 monoallelic KI (PSt)	Oct4 STREAMING-tag KI	B6J	pTV-Pou5f1g5prime-1000-24MS96T-3F_NeoR	174883
			eSpCas9-EF-5Pou5f1	174872
			pKLV-PGKpuro2ABFP	122372
NSt-NLS-SNAP	used in MSD analysis	NSt	pCAG-hyPBase	-
			pLR5-CAG-hMCP-mScarlet-I-NLS	174878
			pLR5-CAG-TetR_W43F-3xmNG	174880
			pLR5-CAG-NLS-SNAP	174879
PSt-NLS-SNAP	used in MSD analysis	PSt	pCAG-hyPBase	-
			pLR5-CAG-hMCP-mScarlet-I-NLS	174878
			pLR5-CAG-TetR_W43F-3xmNG	174880
			pLR5-CAG-NLS-SNAP	174879
Sox2 STREAMING-tag KI cell	Sox2 STREAMING-tag KI, monoallelic	C57BL6NCr	pTV-Sox2_5prime-1000-24MS96T-3F_NeoR	174884
			eSpCas9-EF-5_Sox2	174869
			pKLV-PGKpuro2ABFP	122372
Usp5 STREAMING-tag KI cell	Usp5 STREAMING-tag KI, monoallelic	B6J	pTV-Usp5-5prime-1000-24MS96T-3F_NeoR	174885
			eSpCas9-EF-5Usp5	174873
			pKLV-PGKpuro2ABFP	122372
Wnk1 STREAMING-tag KI cell	Wnk1 STREAMING-tag KI, biallelic	B6J	pTV-Wnk1-5prime-1000-24MS96T-3F_NeoR	174886
			eSpCas9-EF-5Wnk1	174874
			pKLV-PGKpuro2ABFP	122372
Flnc STREAMING-tag KI cell	Flnc STREAMING-tag KI, monoallelic	B6J	pTV-Flnc-5prime-1000-24MS96T-3F_NeoR	174881
			eSpCas9-EF-5Flnc	174870
			pKLV-PGKpuro2ABFP	122372
SSt-NLS-SNAP	used in MSD analysis	Sox2 STREAMING-tag KI cell	pCAG-hyPBase	-
			pLR5-CAG-hMCP-mScarlet-I-NLS	174878
			pLR5-CAG-TetR_W43F-3xmNG	174880
			pLR5-CAG-NLS-SNAP	174879
USt-NLS-SNAP	used in MSD analysis	Usp5 STREAMING-tag KI cell	pCAG-hyPBase	-
			pLR5-CAG-hMCP-mScarlet-I-NLS	174878
			pLR5-CAG-TetR_W43F-3xmNG	174880
			pLR5-CAG-NLS-SNAP	174879
WSt-NLS-SNAP	used in MSD analysis	Wnk1 STREAMING-tag KI cell	pCAG-hyPBase	-
			pLR5-CAG-hMCP-mScarlet-I-NLS	174878
			pLR5-CAG-TetR_W43F-3xmNG	174880
			pLR5-CAG-NLS-SNAP	174879
FSt-NLS-SNAP	used in MSD analysis	Flnc STREAMING-tag KI cell	pCAG-hyPBase	-
			pLR5-CAG-hMCP-mScarlet-I-NLS	174878
			pLR5-CAG-TetR_W43F-3xmNG	174880
			pLR5-CAG-NLS-SNAP	174879
NM-G	Cell line in which MS2 repeat is knocked in immediately downstream of the Nanog stop codon and MCP-mNG is moderately expressed. (Ochiai et al., Sci Rep, 2014)
NSt-GR	The plasmids listed on the right side were introduced into NSt, and cells moderately expressing MCP-RFP and TetR-GFP were sorted by FACS. After cloning, cells expressing MCP-RFP and TetR-GFP were selected under a microscope.	NSt	pCAG-hyPBase	-
			pLR5-CAG-hMCP-mScarlet-I-NLS	174878
			pLR5-CAG-TetR_W43F-3xmNG	174880
Nst-SNAP-Rpb1 cell	Cell line with monoallelic knock-in of SNAP-tag in Rpb1 of NSt-GR. No mutations were introduced into the non-knock-in allele.	NSt-GR	Rpb1 snap targeting vector	-
			eSpCas9-Rpb1-gRNA	-
			pKLV-PGKpuro2ABFP	122372
Nst-SNAP-Brd4 cell	Cell line with biallelic knock-in of SNAP-tag in Brd4 of NSt-GR.	NSt-GR	pTV-Brd4-SNAP-tag	-
			espCas9-gRNA-Brd4	-
			pKLV-PGKpuro2ABFP	122372
Nst-SNAP-Med19 cell	Cell line with biallelic knock-in of SNAP-tag in Med19 of NSt-GR.	NSt-GR	pTV-Med19-SNAP-tag	-
			espCas9-gRNA-Med19	-
			pKLV-PGKpuro2ABFP	122372
Nst-SNAP-Med22 cell	Cell line with monoallelic knock-in of SNAP-tag in Rpb1 of NSt-GR. A 21-base in-frame deletion mutation was introduced into the non-knock-in allele.	NSt-GR	pTV-Med22-SNAP-tag	-
			espCas9-gRNA-Med22	-
			pKLV-PGKpuro2ABFP	122372
Nst-SNAP-Ser2ph cell	The plasmids listed on the right side were introduced into NSt, and cells moderately expressing MCP-RFP, TetR-GFP and SNAPtag were sorted by FACS. After cloning, cells expressing MCP-RFP, TetR-GFP and SNAPtag were selected under a microscope.	NSt	pCAG-hyPBase	-
			pLR5-CAG-hMCP-mScarlet-I-NLS	174878
			pLR5-CAG-TetR_W43F-3xmNG	174880
			pLR5-CAG-42B3mutAC2(Ser2ph)-SNAP	174876
Nst-SNAP-Ser5ph cell	The plasmids listed on the right side were introduced into NSt, and cells moderately expressing MCP-RFP, TetR-GFP and SNAPtag were sorted by FACS. After cloning, cells expressing MCP-RFP, TetR-GFP and SNAPtag were selected under a microscope.	NSt	pCAG-hyPBase	-
			pLR5-CAG-hMCP-mScarlet-I-NLS	174878
			pLR5-CAG-TetR_W43F-3xmNG	174880
			pLR5-CAG-44B12mut23(Ser5ph)-SNAP	174877
