## Supplementary Table S2 for "STREAMING-tag system reveals spatiotemporal relationships between transcriptional regulatory factors and transcriptional activity"

### Sheet: Table_S2
Plasmid name	Comment	Vector info	Source	Addgene ID
pCAG-hyPBase	PiggyBac trasnsposase expression vector	https://benchling.com/s/seq-anieNw1RAMQ0s582wX2d	Ochiai et al., NAR, 2015	-
pLR5-CAG-H2B-PchIntN-3xFLAG-NeoR-GS4-PchIntC-mNG	PiggyBac transposone vector for generating Pint-I cell	https://benchling.com/s/seq-aEbM5Wt6Vfhs7kvVW5mv	This study	-
pLR5-CAG-H2B-PchIntN-3xFLAG-NewNeoR-GS4-PchIntC-mNG	PiggyBac transposone vector for generating Pint-II cell	https://benchling.com/s/seq-7rKHdVQbj36Y0MliScUr	This study	-
pLR5-CAG-H2B-IntN-3xFLAG-NeoR-GS4-IntC-mNG	PiggyBac transposone vector for generating Cint-I cell	https://benchling.com/s/seq-LT4gMB6QTeKmhikobARq	This study	-
pLR5-CAG-H2B-IntN-3xFLAG-newNeoR-GS4-IntC-mNG	PiggyBac transposone vector for generating Cint-II cell	https://benchling.com/s/seq-tXrW2ERFcLq1zR0l6HGx	This study	-
pTV-Nanog_2-5prime-1000-24MS96T-3F_NeoR	Targeting vector for generating Nanog STREAMING-tag KI cell	https://benchling.com/s/seq-JdsTM2UxixgOHxQtKpWw	This study	174882
eSpCas9-EF-5Nanog_2	CRISPR vector for generating Nanog STREAMING-tag KI cell	https://benchling.com/s/seq-1GU5anCQedtms5QQHVwT	This study	174871
pKLV-PGKpuro2ABFP	Puro-2A-BFP expression vector for transient selection of transfected cells	https://benchling.com/s/seq-Sk2uzIFd7KQpzddMvat2	This study	122372
pLR5-CAG-TetR-3xmNG	PiggyBac transposone vector for expression of TetR(WT)-3x-mNeonGreen	https://benchling.com/s/seq-aiwa26CEDbikdcqyKN6D	This study	-
pLR5-CAG-TetR_H44F-3xmNG	PiggyBac transposone vector for expression of TetR(H44F)-3x-mNeonGreen	https://benchling.com/s/seq-Hx8XLdRsNA1NE4P96OH6	This study	-
pLR5-CAG-TetR_W43G-3xmNG	PiggyBac transposone vector for expression of TetR(W43G)-3x-mNeonGreen	https://benchling.com/s/seq-LUkOmCEPqUJLwBw1rm3S	This study	-
pLR5-CAG-TetR_T27Q-3xmNG	PiggyBac transposone vector for expression of TetR(T27Q)-3x-mNeonGreen	https://benchling.com/s/seq-3WznqnU4czxMkgQj6jCJ	This study	-
pLR5-CAG-TetR_Y42M-3xmNG	PiggyBac transposone vector for expression of TetR(Y42M)-3x-mNeonGreen	https://benchling.com/s/seq-YkyEswzzuoNL7bHhZNwm	This study	-
pLR5-CAG-TetR_W43F-3xmNG	PiggyBac transposone vector for expression of TetR(W43F)-3x-mNeonGreen	https://benchling.com/s/seq-Hdxp1IcegmCt51yZuz0T	This study	174880
pLR5-CAG-hMCP-mScarlet-I-NLS	PiggyBac transposone vector for expression of MCP-RFP	https://benchling.com/s/seq-VOL9cs3Ohgw6ljqOgEAt	This study	174878
pTV-Pou5f1g5prime-1000-24MS96T-3F_NeoR	Targeting vector for generating Pou5f1 STREAMING-tag KI cell	https://benchling.com/s/seq-ZU6vPeBzRtfIUSfckzhM	This study	174883
eSpCas9-EF-5Pou5f1	CRISPR vector for generating Pou5f1 STREAMING-tag KI cell	https://benchling.com/s/seq-sABspsJEdF9Ij28e9FeZ	This study	174872
pLR5-CAG-NLS-SNAP	PiggyBac transposone vector for expression of NLS-SNAP	https://benchling.com/s/seq-Se51EmaCBI0uzOZDyySM	This study	174879
pTV-Sox2_5prime-1000-24MS96T-3F_NeoR	Targeting vector for generating Sox2 STREAMING-tag KI cell	https://benchling.com/s/seq-fRRQVY9mslBEdzjNRptY	This study	174884
eSpCas9-EF-5_Sox2	CRISPR vector for generating Sox2 STREAMING-tag KI cell	https://benchling.com/s/seq-8a41FEvtdFijQ4qaFtjR	This study	174869
pTV-Usp5-5prime-1000-24MS96T-3F_NeoR	Targeting vector for generating Usp5 STREAMING-tag KI cell	https://benchling.com/s/seq-Ow637nwQb9WeeYoqotwF	This study	174885
eSpCas9-EF-5Usp5	CRISPR vector for generating Usp5 STREAMING-tag KI cell	https://benchling.com/s/seq-nbWuZbIK1GRIMr3FXhA6	This study	174873
pTV-Wnk1-5prime-1000-24MS96T-3F_NeoR	Targeting vector for generating Wnk1 STREAMING-tag KI cell	https://benchling.com/s/seq-G4YydljRibPxwd3YKPaF	This study	174886
eSpCas9-EF-5Wnk1	CRISPR vector for generating Wnk1 STREAMING-tag KI cell	https://benchling.com/s/seq-Tt7KjiOPabN8gY5T3HtM	This study	174874
pTV-Flnc-5prime-1000-24MS96T-3F_NeoR	Targeting vector for generating Flnc STREAMING-tag KI cell	https://benchling.com/s/seq-w32BHM0vOyQYQITrnc6Z	This study	174881
eSpCas9-EF-5Flnc	CRISPR vector for generating Flnc STREAMING-tag KI cell	https://benchling.com/s/seq-rmTT1XWEhucXv8ku3KUa	This study	174870
Rpb1 snap targeting vector	Targeting vector for generating Nst-SNAP-Rpb1 cell	https://benchling.com/s/seq-37t2a8IOFL1SKgAl4L7N	Li et al., Cell, 2019	-
eSpCas9-Rpb1-gRNA	CRISPR vector for generating Nst-SNAP-Rpb1 cell	https://benchling.com/s/seq-sroRlVZYuF51Jwxnyn1r	Li et al., Cell, 2019	-
pTV-Brd4-SNAP-tag	Targeting vector for generating Nst-SNAP-Brd4 cell	https://benchling.com/s/seq-uCQDBOojdxpIdazrfKb7	Li et al., Cell, 2019	-
espCas9-gRNA-Brd4	CRISPR vector for generating Nst-SNAP-Brd4 cell	https://benchling.com/s/seq-FOf8jN01dcAy5C68enXU	Li et al., Cell, 2019	-
pTV-Med19-SNAP-tag	Targeting vector for generating Nst-SNAP-Med19 cell	https://benchling.com/s/seq-fLGwPvtbIZ0P9pEFjXbm	Li et al., Cell, 2019	-
espCas9-gRNA-Med19	CRISPR vector for generating Nst-SNAP-Med19 cell	https://benchling.com/s/seq-iD5pg0U1UnC3eY30MHZY	Li et al., Cell, 2019	-
pTV-Med22-SNAP-tag	Targeting vector for generating Nst-SNAP-Med22 cell	https://benchling.com/s/seq-Y1ZILWmrZ7BLpAwJVGvP	Li et al., Cell, 2019	-
espCas9-gRNA-Med22	CRISPR vector for generating Nst-SNAP-Med22 cell	https://benchling.com/s/seq-Oq6KORg0zmsOk4AO4LLx	Li et al., Cell, 2019	-
pLR5-CAG-42B3mutAC2(Ser2ph)-SNAP	PiggyBac transposone vector for expression of RNAPII Ser2ph mintbody	https://benchling.com/s/seq-JMJjwaSCtyp1HvwxDLox	This study	174876
pLR5-CAG-44B12mut23(Ser5ph)-SNAP	PiggyBac transposone vector for expression of RNAPII Ser5ph mintbody	https://benchling.com/s/seq-kxTpyR7sE7fsogotp1Ca	This study	174877
pBSKΔB-24xopto-TetO-no01	Plasmid vector containing southern blot probe for opto-TetO in STREAMING-tag	https://benchling.com/s/seq-HOcHYOBpLdw9x3YiuVhc	This study	174887
pBSKΔBS-SD_MCS_SA(NBSI)-24xMS2-sirius-96xopto-TetO-Int-3xFLAG-NeoR-GS4	STREAMING-tag cassette	https://benchling.com/s/seq-LQl9iZbAbRDcgD7PVhHn	This study	177265
eSpCas9-EF	Empty CRISPR vector	https://benchling.com/s/seq-x9ZkrFr5HPuT2Ldff2g8	This study	177267
pBSKΔB	Backbone vector for STREAMING-tag knockin vector	https://benchling.com/s/seq-rZN9chGGlbKzwODU9dci	This study	177268
