## Supplementary Table S3 for "STREAMING-tag system reveals spatiotemporal relationships between transcriptional regulatory factors and transcriptional activity"

### Sheet: Table_S3
Target gene	Insert	Restriction enzyme	Probe name	Template	F primer	R primer
Nanog	STREAMING-tag	ApaI	Nanog probe	Genomic DNA	GAGAACTATTCTTGCTTACAAGGGT	AACTAACTGTATAACCTCACCA
Nanog	STREAMING-tag	ApaI	TetO probe	pBSKΔB-24xopto-TetO-no01	ACGTTGTAAAACGACGGCCAGT	TCACACAGGAAACAGCTATGAC
Nanog	STREAMING-tag	ApaI	Amp probe	pTV-Nanog_2-5prime-1000-24MS96T-3F_NeoR	GTGTCGCCCTTATTCCCTTT	GGCACCTATCTCAGCGATCT
Pou5f1	STREAMING-tag	ApaI/XhoI	Pou5f1 probe	Genomic DNA	TGCACCCCCTCCTCCTAATCCCGT	ACCTGCACCCAGGCTCCATCCCCT
Pou5f1	STREAMING-tag	ApaI/XhoI	TetO probe	pBSKΔB-24xopto-TetO-no01	ACGTTGTAAAACGACGGCCAGT	TCACACAGGAAACAGCTATGAC
Pou5f1	STREAMING-tag	ApaI/XhoI	Amp probe	pTV-Nanog_2-5prime-1000-24MS96T-3F_NeoR	GTGTCGCCCTTATTCCCTTT	GGCACCTATCTCAGCGATCT
Sox2	STREAMING-tag	StuI	Sox2 probe	Genomic DNA	TATGCACAGTTTGAGATAAATAAATT	CAGGAAAACGTAGAGGACAAAGTT
Sox2	STREAMING-tag	StuI	Amp probe	pTV-Nanog_2-5prime-1000-24MS96T-3F_NeoR	GTGTCGCCCTTATTCCCTTT	GGCACCTATCTCAGCGATCT
Usp5	STREAMING-tag	NheI	Usp5 probe	Genomic DNA	GGAAAATTAGTGCCCACCCTGAAT	TTCATTCTGAGGCAAGGGCTCTCC
Usp5	STREAMING-tag	NheI	TetO probe	pBSKΔB-24xopto-TetO-no01	ACGTTGTAAAACGACGGCCAGT	TCACACAGGAAACAGCTATGAC
Usp5	STREAMING-tag	NheI	Amp probe	pTV-Nanog_2-5prime-1000-24MS96T-3F_NeoR	GTGTCGCCCTTATTCCCTTT	GGCACCTATCTCAGCGATCT
Wnk1	STREAMING-tag	SphI	WnkI probe	Genomic DNA	GGCTCTCGCGCAGGCGTGCCGAGCT	TTACCCTCACCCATCTAATCAACA
Wnk1	STREAMING-tag	SphI	TetO probe	pBSKΔB-24xopto-TetO-no01	ACGTTGTAAAACGACGGCCAGT	TCACACAGGAAACAGCTATGAC
Wnk1	STREAMING-tag	SphI	Amp probe	pTV-Nanog_2-5prime-1000-24MS96T-3F_NeoR	GTGTCGCCCTTATTCCCTTT	GGCACCTATCTCAGCGATCT
Flnc	STREAMING-tag	KpnI	Flnc probe	Genomic DNA	CAGGAGTCTAGAGAGTCCAGAAGC	GGGTTAGTACTGGGACTGGAAGAG
Flnc	STREAMING-tag	KpnI	TetO probe	pBSKΔB-24xopto-TetO-no01	ACGTTGTAAAACGACGGCCAGT	TCACACAGGAAACAGCTATGAC
Flnc	STREAMING-tag	KpnI	Amp probe	pTV-Nanog_2-5prime-1000-24MS96T-3F_NeoR	GTGTCGCCCTTATTCCCTTT	GGCACCTATCTCAGCGATCT
Rpb1	SNAPtag	NdeI/NcoI	Rpb1 3' probe	Rpb1 snap targeting vector	ATGAACTGGTAAGATAGTCCGCCC	TCCCTGGCAAGTATGTCTTCCAAA
Rpb1	SNAPtag	NdeI/NcoI	Rpb1 5' probe	genomic DNA	GGTTTGTCCTACGCATCGGTAATG	ATTTTGCTTTCCTCAGTGGTGGTG
Rpb1	SNAPtag	NdeI/NcoI	Amp probe	pTV-Nanog_2-5prime-1000-24MS96T-3F_NeoR	GTGTCGCCCTTATTCCCTTT	GGCACCTATCTCAGCGATCT
Brd4	SNAPtag	NcoI	Brd4	genomic DNA	CTGGATAACGGCTACCACCACATA	GAGCTGATGTCAGAACCCCAACTA
Brd4	SNAPtag	NcoI	Amp probe	pTV-Nanog_2-5prime-1000-24MS96T-3F_NeoR	GTGTCGCCCTTATTCCCTTT	GGCACCTATCTCAGCGATCT
Med19	SNAPtag	AflIII	Med19	genomic DNA	TTTTCTATCCCACCGCAGGAAGAT	GTGAAAATCTGGGAGCAGGTTTCG
Med19	SNAPtag	AflIII	Amp probe	pTV-Nanog_2-5prime-1000-24MS96T-3F_NeoR	GTGTCGCCCTTATTCCCTTT	GGCACCTATCTCAGCGATCT
Med22	SNAPtag	SacI	Med22	genomic DNA	GGGCTTGAGGCTTCTCAGAAATTAT	CACAGAGATCATCAAGACCGCCAA
Med22	SNAPtag	SacI	Amp probe	pTV-Nanog_2-5prime-1000-24MS96T-3F_NeoR	GTGTCGCCCTTATTCCCTTT	GGCACCTATCTCAGCGATCT
